# Dynamic compartmentalization of the pro-invasive transcription factor NHR-67 reveals a role for Groucho in regulating a proliferative-invasive cellular switch in *C. elegans*

**DOI:** 10.1101/2022.09.30.510381

**Authors:** Taylor N. Medwig-Kinney, Brian A. Kinney, Michael A. Q. Martinez, Callista Yee, Sydney S. Sirota, Angelina A. Mullarkey, Neha Somineni, Justin Hippler, Wan Zhang, Kang Shen, Christopher M. Hammell, Ariel M. Pani, David Q. Matus

**Author notes:** Department of Biology, University of North Carolina at Chapel Hill, Chapel Hill, NC 27599, United States. Touro College of Osteopathic Medicine, Middletown, NY 10940, United States. Integra LifeSciences, Princeton, NJ 08540, United States. Northeastern University, Boston, MA 02115, United States. Arcadia Science, Berkeley, CA 94704, United States. **Competing interest:** David Q. Matus and Neha Somineni are paid employees of Arcadia Science and Integra LifeSciences, respectively.

## Abstract

A growing body of evidence suggests that cell division and basement membrane invasion are mutually exclusive cellular behaviors. How cells switch between proliferative and invasive states is not well understood. Here, we investigated this dichotomy *in vivo* by examining two cell types in the developing *Caenorhabditis elegans* somatic gonad that derive from equipotent progenitors, but exhibit distinct cell behaviors: the post-mitotic, invasive anchor cell and the neighboring proliferative, non-invasive ventral uterine (VU) cells. We show that the fates of these cells post-specification are more plastic than previously appreciated and that levels of NHR-67 are important for discriminating between invasive and proliferative behavior. Transcription of *nhr-67* is downregulated following post-translational degradation of its direct upstream regulator, HLH-2 (E/Daughterless) in VU cells. In the nuclei of VU cells, residual NHR-67 protein is compartmentalized into discrete punctae that are dynamic over the cell cycle and exhibit liquid-like properties. By screening for proteins that colocalize with NHR-67 punctae, we identified new regulators of uterine cell fate maintenance: homologs of the transcriptional co-repressor Groucho (UNC-37 and LSY-22), as well as the TCF/LEF homolog POP-1. We propose a model in which association of NHR-67 with the Groucho/TCF complex suppresses the default invasive state in non-invasive cells, which complements transcriptional regulation to add robustness to the proliferative-invasive cellular switch *in vivo*.
