## Supplementary material for "Dynamic compartmentalization of the pro-invasive transcription factor NHR-67 reveals a role for Groucho in regulating a proliferative-invasive cellular switch in *C. elegans*": Key Resources Table

### Sheet: Sheet1
Reagent type (species) or resource	Designation	Source or reference	Identifiers	Additional information
Strain, strain background (C. elegans)	DQM335	Medwig-Kinney et al. (2020)		egl-43(bmd88[egl-43p::EGL-43::loxP::GFP::EGL-43]) II; qyIs225[cdh-3p::mCherry::moeABD] V; qyIs7[laminin::GFP] X.
Strain, strain background (C. elegans)	DQM350	Medwig-Kinney et al. (2020)		hlh-2(bmd90[hlh-2p::loxP::GFP::HLH-2]) I; qyIs225[cdh-3p::mCherry::moeABD] V; qyIs7[laminin::GFP] X.
Strain, strain background (C. elegans)	DQM354	This paper		nhr-67(syb509[nhr-67p::NHR-67::GFP]) IV; bmd66[loxP::egl-43p::GFP-nanobody::P2A::HIS-58::mCherry] I; qyIs225[cdh-3p::mCherry::moeABD] V; qyIs7[laminin::GFP] X.
Strain, strain background (C. elegans)	DQM368	Medwig-Kinney et al. (2020)		nhr-67(syb509[nhr-67p::NHR-67::GFP]) IV; qyIs225[cdh-3p::mCherry::moeABD] V; qyIs7[laminin::GFP] X.
Strain, strain background (C. elegans)	DQM444	Medwig-Kinney et al. (2020)		bmd121[hsp::NHR-67::2x-BFP] I; qyIs227[cdh-3p::mCherry::moeABD] I; qyIs7[laminin::GFP] X.
Strain, strain background (C. elegans)	DQM515	Medwig-Kinney et al. (2020)		fos-1(bmd138[fos-1p::loxP::GFP::FOS-1]) V; qyIs227[cdh-3p::mCherry::moeABD] I; qyIs7[laminin::GFP] X.
Strain, strain background (C. elegans)	DQM704	Medwig-Kinney et al. (2021)		nhr-67(bmd212[nhr-67p::NHR-67::TagRFP-T::AID]) IV; hlh-2(bmd90[hlh-2p::LoxP::GFP::HLH-2]) I.
Strain, strain background (C. elegans)	DQM800	This paper		pop-1(he335[pop-1p::eGFP::loxP::POP-1]) I; syIs187[pes-10::7XTCF-mCherry-let-858(3’UTR) + unc-119(+)].
Strain, strain background (C. elegans)	DQM811	This paper		qyIs227[cdh-3p::mCherry::moeABD] I; lam-2(qy20[lam-2p::LAM-2::mNeonGreen]) X; lag-2(bmd202[lag-2p::LAG-2::P2A::H2B::mTurquoise2^lox511^ 2xHA]) V.
Strain, strain background (C. elegans)	DQM853	This paper		hlh-2(bmd90[hlh-2p::loxP::GFP::HLH-2]) I; stIs11476[nhr-67p::NHR-67::H1-wCherry + unc-119(+)].
Strain, strain background (C. elegans)	DQM957	This paper		csh128[rpl-28p::TIR1::T2A::mCherry::his-11)] II; qyIs225[cdh-3p:: mCherry::moeABD] V; qyIs7[laminin::GFP] X.
Strain, strain background (C. elegans)	DQM958	This paper		csh140[rpl-28p::TIR1(F79G)::T2A::mCherry::his-11)] II; qyIs225[cdh-3p:: mCherry::moeABD] V; qyIs7[laminin::GFP] X.
Strain, strain background (C. elegans)	DQM971	This paper		pop-1(he335[pop-1p::eGFP::loxP::POP-1]) I; qyIs225[cdh-3p::mCherry::moeABD] V; qyIs7[laminin::GFP] X.
Strain, strain background (C. elegans)	DQM989	This paper		unc-37(devKi218[unc-37p::mNeonGreen::UNC-37]) I; qyIs225[cdh-3p::mCherry::moeABD] V; qyIs7[laminin::GFP] X.
Strain, strain background (C. elegans)	DQM990	This paper		unc-37(e262wd26) I; qyIs225[cdh-3p::mCherry::moeABD] V; qyIs7[laminin::GFP] X.
Strain, strain background (C. elegans)	DQM1003	This paper		nhr-67(syb509[nhr-67p::NHR-67::GFP]) IV; bmd168[rps-27p::DHB::2x-mKate2] II.
Strain, strain background (C. elegans)	DQM1006	This paper		lsy-22(bmd275[lsy-22p::loxP::mNeonGreen::AID::LSY-22]) I; qyIs225[cdh-3p::mCherry::moeABD] V; qyIs7[laminin::GFP] X.
Strain, strain background (C. elegans)	DQM1008	This paper		pop-1(he335[pop-1p::eGFP::loxP::POP-1]) I; bmd277[loxP::egl-43p::GFP-nanobody::P2A::HIS-58::mCherry] I; qyIs225[cdh-3p::mCherry::moeABD] V; qyIs7[laminin::GFP] X.
Strain, strain background (C. elegans)	DQM1009	This paper		unc-37(devKi218[unc-37p::mNeonGreen::UNC-37]) I; nhr-67(wy1633[nhr-67p::NHR-67::mScarlet-I::AID*::3xFLAG]) IV.
Strain, strain background (C. elegans)	DQM1010	This paper		hpl-2(ot860[hpl-2p::HPL-2::mKate2::HPL-2]) III; nhr-67(syb509[nhr-67p::NHR-67::GFP]) IV.
Strain, strain background (C. elegans)	DQM1011	This paper		hpl-1(ot841[hpl-1p::HPL-1::mKate2::HPL-1]) X; nhr-67(syb509[nhr-67p::NHR-67::GFP]) IV.
Strain, strain background (C. elegans)	DQM1012	This paper		lsy-22(bmd214[lsy-22p::lox2272::TagRFP-T::AID::LSY-22]) I; nhr-67(syb509[nhr-67p::NHR-67::GFP]) IV.
Strain, strain background (C. elegans)	DQM1013	This paper		pop-1(he335[pop-1p::eGFP::loxP::POP-1]) I; nhr-67(syb509[nhr-67p::NHR-67::GFP]) IV.
Strain, strain background (C. elegans)	DQM1014	This paper		unc-37(wd17wd22)/hT2[bli-4(e937) let-?(q782) qIs48] (I, III); qyIs225[cdh-3p::mCherry::moeABD] V; qyIs7[laminin::GFP] X.
Strain, strain background (C. elegans)	DQM1017	This paper		ama-1(ers49[ama-1p::AMA-1::AID::GFP]) IV; nhr-67(wy1633[nhr-67p::NHR-67::mScarlet-I::AID*::3xFLAG]) IV.
Strain, strain background (C. elegans)	DQM1051	This paper		lin-12(ljf31[lin-12::mNeonGreen[C1]^loxP^3xFlag]) III; lag-2(bmd202[lag-2p::LAG-2::P2A::H2B::mTurquoise2^lox511^ 2xHA]) V.
Strain, strain background (C. elegans)	DQM1081	This paper		bmd168[rps-27p::DHB::2x-mKate2] II; egl-13(devKi199[egl-13p::EGL-13::mNeonGreen]) X; lag-2(bmd202[lag-2p::LAG-2::P2A::H2B::mTurquoise2]) V.
Strain, strain background (C. elegans)	DQM1101	This paper		lsy-22(bmd275[lsy-22p::^loxP^mNeonGreen::AID::LSY-22]) I; csh128[rpl-28p::TIR1::P2A::mCherry::his-11)] II; qyIs225[cdh-3p:: mCherry::moeABD] V; qyIs7[laminin::GFP] X.
Strain, strain background (C. elegans)	DQM1115	This paper		unc-37(miz36[unc-37p::UNC-37::AID::BFP]) I; csh128[rpl-28p::TIR1::P2A::mCherry::his-11)] II; qyIs225[cdh-3p:: mCherry::moeABD] V; qyIs7[laminin::GFP] X.
Strain, strain background (C. elegans)	DQM1127	This paper		nhr-67(syb509[nhr-67p::NHR-67::GFP]) IV; stIs11476[nhr-67p::NHR-67::H1-wCherry + unc-119(+)].
Strain, strain background (C. elegans)	DQM1129	This paper		bmd143[hsp::HLH-2::2xBFP] I; nhr-67(syb509[nhr-67p::NHR-67::GFP]) IV.
Strain, strain background (C. elegans)	DQM1135	This paper		qyIs227[cdh-3p::mCherry::moeABD] I; lam-2(qy20[lam-2p::LAM-2::mNeonGreen]) X; lag-2(bmd202[lag-2p::LAG-2::P2A::H2B::mTurquoise2^lox511^ 2xHA]) V; lag-1(devKi208[lag-1::mNeonGreen]) IV.
Strain, strain background (C. elegans)	JK3791	Phillips et al. (2007)		qIs95[sys-1p::Venus::SYS-1 + pttx-3::DsRed]
Strain, strain background (C. elegans)	NK1034	Matus et al. (2015)		qyIs225[cdh-3p::mCherry::moeABD] V; qyIs7[laminin::GFP] X.
Strain, strain background (C. elegans)	PHX509	Medwig-Kinney et al. (2020)		nhr-67(syb509[nhr-67p::NHR-67::GFP]) IV.
Strain, strain background (C. elegans)	PS5332	Green et al. (2008)		syIs187[pes-10::7XTCF-mCherry-let-858(3’UTR) + unc-119(+)]
Strain, strain background (C. elegans)	RW11476	Gerstein et al. (2010)		unc-119(tm4063) III; stIs11476[nhr-67::H1-wCherry + unc-119(+)].
Strain, strain background (C. elegans)	SV2114	van der Horst et al. (2019)		pop-1(he335[eGFP::loxP::pop-1]) I.
Strain, strain background (C. elegans)	TV27467	This paper		nhr-67(wy1632[nhr-67p::NHR-67::mNeonGreen::AID*::3xFLAG]) IV.
Strain, strain background (C. elegans)	TV27468	This paper		nhr-67(wy1633[nhr-67p::NHR-67::mScarlet-I::AID*::3xFLAG]) IV.
Recombinant DNA reagent	Plasmid: pTNM087	This paper		lsy-22 sgRNA plasmid (AAACGAAGTGGATCAGCCAG)
Recombinant DNA reagent	Plasmid: pTNM088	This paper		lsy-22^SEC^TagRFP-T::AID repair plasmid
Recombinant DNA reagent	Plasmid: pTNM140	This paper		lsy-22^SEC^mNeonGreen::AID repair plasmid
Chemical compound, drug	1-Naphthaleneacetic acid, potassium salt (K-NAA)	PhytoTech Labs	N610
Chemical compound, drug	Hygromycin B	Omega Scientific, Inc.	HG-80
Chemical compound, drug	Levamisole hydrochloride	Sigma-Aldrich	31742
Chemical compound, drug	Sodium azide	Sigma-Aldrich	S2002
Software, algorithm	Adobe Illustrator	Adobe	Version 26.0.2
Software, algorithm	Alpha Fold	Jumper et al. (2021); Varadi et al. (2021)	Version 2
Software, algorithm	ApE – A Plasmid Editor	M. Wayne Davis	Version 2.0.61
Software, algorithm	Fiji/ImageJ	Schindelin et al. (2012)	Version 2.0.0-rc-69/1.53e
Software, algorithm	ggplot2	Tidyverse	Version 3.3.5
Software, algorithm	Exon-Intron Graphic Maker	Nikhil Bhatla	Version 4
Software, algorithm	JACoP (Just Another Colocalization Plugin)	Bolte and Cordelières (2006)	Version 2.1.1
Software, algorithm	Metamorph	Molecular Devices	Version 7.10.3.279
Software, algorithm	Rstudio	R	Version 1.4.1717
