## Supplemental Table 1 for "Dynamic compartmentalization of the pro-invasive transcription factor NHR-67 reveals a role for Groucho in regulating a proliferative-invasive cellular switch in *C. elegans*"

### Sheet: Sheet1
Method	Reagent	Sequence
CRISPR	lsy-22 sgRNA	AAACGAAGTGGATCAGCCAG
CRISPR	lsy-22 left homology arm	GAGACCAGGCAGCATATTTTTGTGCAAACTCCTTTGAAATTATTGTTATTACAGATTTTTTGAAATTAGTAATTTCGGAAGTCTCCAAATTCTTAAAATGTCCTTTCCTTCCTTCGTCTCCTTCTCACTTTCCCGGCGGTAATTGGTTTTGGCGTAGAACATGGCGCCGGCGCAAACACATTGACGCAAAAGTTCACAATTTAAAAGACCGTGTAAACAAGACCTCCTCCCCCTGTCCGCTCGTCTTCTCAAAGAACTTTTTTATCTTTTCCGTTGTTTTATCGCTTTTCTCATAATAAAAATAAAAATCGTCGTTGAAGAAATAAAATGGGCCCCGCCGTTGGTGTGTGTGTGCCATCACAACCATCAATTCAAACTTTGTTTTATTTCTACTTTTTT…
CRISPR	lsy-22 right homology arm	ATGTCACTAGCAGATCATATTGATGCAATCAAAAAAGAAATGACAAGTCTATCGAGCCAATTCAACTCGAATAAATCAGAACTTGAACGATCAAAACAGGATTTATCATCAATGCAACTACAAATGCAACAACAAATGAACGATTCAGTACAGCAGGACCTCCAGAAAGCTCATGATACATCGAAGAAATTAGATAATCTTGCAAGGACGTTTCTTGCATTAATTACTGATCCATCGCAACAATCACAATTATTAGCGGAATTTGAATCAATTTCCAAGAACGGAACACCTCAAATGCCAGTGATGACACCTCCAATGATGAATGCAGTTGCTGCAATGCAACCACATATGATGATGAGGAATCCAATGCTGAATGCAATGGGTGGAGCATCACCACGT…
CRISPR	nhr-67 sgRNA	AGAGAGTGTTAATGTTGAAG
CRISPR	nhr-67 left homology arm	TTCCTCAACTCAGCCTTCATCGGCATCATCCCCTTCCTCTTCAAGACCACGTCATTCGATTCGATCAATAACTGAATTATTATCAATTCAAGAAGAGGAAAGCGTGAACGTGGAGGAAGTG
CRISPR	nhr-67 right homology arm	TAAATAGTAAATTCATGTTTCATATACAGTAACTCAATTATTCTAAGTATCTCTTTTCATTGTCTTTTTCACTCCGTTTCTTGCCTCGCCCGGATTTTCATTGGATTTTGATTTATACTT
Y1H	276 bp nhr-67 promoter element	ACCATTTCGCTAAGTTTTCCAAAAGTTCACACCTGTATGACCCTCGTCTGTCTATCTCTCTTCAACGACCTTTTCCTGCATCGTTCTCGATATTGCGTAAAATCCCAACACATTGTCTTACTCTTGGGTAAAATCGAGAAAAAAAAGTATTTTTGATTGCGTAAGCATCAAAATGAAATGCAGGTGTTCACCACTAAAATGAAATGGAGGTCATGTTCGTACCCTGTGGTACAAGCCACAGAGAGTTCAATTTATATGATGAGCATTTGAAGAATT
Y2H	LSY-22 cDNA	ATGTCACTAGCAGATCATATTGATGCAATCAAAAAAGAAATGACAAGTCTATCGAGCCAATTCAACTCGAATAAATCAGAACTTGAACGATCAAAACAGGATTTATCATCAATGCAACTACAAATGCAACAACAAATGAACGATTCAGTACAGCAGGACCTCCAGAAAGCTCATGATACATCGAAGAAATTAGATAATCTTGCAAGGACGTTTCTTGCATTAATTACTGATCCATCGCAACAATCACAATTATTAGCGGAATTTGAATCAATTTCCAAGAACGGAACACCTCAAATGCCAGTGATGACACCTCCAATGATGAATGCAGTTGCTGCAATGCAACCACATATGATGATGAGGAATCCAATGCTGAATGCAATGGGTGGAGCATCACCACGT…
Y2H	NHR-67 cDNA	ATGATGACCGCTGTCTCTCAAATGTCTGTCCCATCCTCCCGTATCCTTCTTGACGTCGACTGCCGTGTTTGCGAGGACCACTCTTCTGGAAAGCACTACTCTATCTTCTCTTGCGATGGATGCGCCGGATTCTTCAAGCGCTCTATCCGCCGCCACCGCCAGTACGTTTGTAAGAACAAGGGATCTCCATCTGAGGGACAATGCAAGGTTGATAAGACTCACCGTAACCAATGCCGCGCCTGCCGTCTTCGCAAGTGCCTTGAGATCGGAATGAACAAGGACGCCGTTCAACACGAGCGCGGACCACGCAACTCTTCTCTTCGCCGCCAACAAATGATGTTCGACCACGGATCTTCCCCAAACTCTCCAGAGATGGGATCTGAGTCCGACGCTATCATC…
Y2H	NHR-67 (ΔIDR) cDNA	ATGATGACCGCTGTCTCTCAAATGTCTGTCCCATCCTCCCGTATCCTTCTTGACGTCGACTGCCGTGTTTGCGAGGACCACTCTTCTGGAAAGCACTACTCTATCTTCTCTTGCGATGGATGCGCCGGATTCTTCAAGCGCTCTATCCGCCGCCACCGCCAGTACGTTTGTAAGAACAAGGGATCTCCATCTGAGGGACAATGCAAGGTTGATAAGACTCACCGTAACCAATGCCGCGCCTGCCGTCTTCGCAAGTGCCTTGAGATCGGAATGAACAAGGACGCCGTTCAACACGAGCGCGGACCACGCAACTCTTCTCTTCGCCGCCAACAAATGATGTTCGACCACGGATCTTCCCCAAACTCTCCAGAGATGGGATCTGAGTCCGACGCTATCATC…
Y2H	NHR-67 IDR cDNA	ATGCCAACCCCAACCTCTCTTTTCCCAATGGCTAATTTCAACCTTAACTTCCTTCTTAAGCAAGAGAAGACTGAGACCGAGGAAGGAGAGGACATCGAGGAGGAGGACGACGCTACCTCTTCTAACCAATTCGACGAGAACTCCTCCACCGACGACCGTTCCGTCGGAGAGCTTGACCCAGTCCAACTCTTCCTTGCCCTCAACTCTTCTACCCAACCATCTTCTGCTTCTTCTCCATCTTCCTCTCGCCCACGTCACTCTATCCGTTCTATCACCGAGCTTCTTTCTATCCAAGAGGAGGAGTCTGTCAACGTCGAGGAGGTCTAG
Y2H	POP-1 cDNA	ATGATGGCCGACGAAGAGCTCGGCGATGAGGTGAAGGTGTTCCGTCGGGATGAGGATGCTGACGATGATCCAATGATTAGTGGTGAAACGTCAGAACAACAGTTAGCCGATGATAAAAAAGAAGCTGTAATGGAAGCAGAATTAGACGGTGCCGGTCGAAATCCATCGATTGATGTGTTAAAAAGTGCATTTCCAAAAGTCGAACCAATGTCACCATCGTTTCCCGGTTTAATGTCACACTTCAGTCCTGGATACTCGGCAGCTGCTTTACCCATGTTTATGCCTCTATTTATGAATCCATACGCAGCAGCACTACGATCACCAAGCCTGATGTTTCCAATGGGAGCAATGAGCCCCACATTTCCAATGTTCCCGCCAAGTCCTGTCTATGGAGCAGCA…
Y2H	UNC-37 cDNA	ATGAAGGCATCGTATCTGGAAACCCTCGATCGAATCAAAGACGAGCATGCGGAAATGTCGAAGCATGTCAACCAGCAACGATCGGATATCGAAAAGGTTGCGTTAGAGAAAGAAAATATGAATAGATCGTATATGACGTACGCTGAAGTATCAAATACTCTTCGTAGCGATCTTCGAAAAGCAGAAGAAATCAACAAACGCCTTCAGGAATTCATCATGCAATCGTTGGCTCCTCAACTATCTCAAGATAATCAAGCAAACTGCCTCGCCGCACTGGAAGCTTTCAAAACCGCATCACCACGTGAAAATGGAAATGGAGCACCAGCACTTCCACCAGGTTTTCCTCCCGGTGCAGCTGGAATGCTTGGAATGATGCCAAATATGCCATTCGGAATGAGC…
